# CAMO: A molecular congruence analysis framework for evaluating model organisms

**DOI:** 10.1101/2021.11.21.469371

**Authors:** Wei Zong, Tanbin Rahman, Li Zhu, Xiangrui Zeng, Yingjin Zhang, Jian Zou, Song Liu, Zhao Ren, Jingyi Jessica Li, Steffi Osterreich, Tianzhou Ma, George C. Tseng

## Abstract

CAMO provides a rigorous and user-friendly solution for quantification and mechanistic exploration of omics congruence in model organisms and humans. It performs threshold-free differential analysis, quantitative concordance/discordance scoring, pathway-centric investigation, and topological subnetwork detection. Instead of dichotomous claims of “poorly” or “greatly” mimicking humans, CAMO facilitates discovery and visualization of specific molecular mechanisms that are best or least mimicked, providing foundations for hypothesis generation and subsequent translational investigations.
