## Supplementary Table 3 for "CAMO: A molecular congruence analysis framework for evaluating model organisms"

### Sheet: c-score (p-value)
	HB	HI	HT	HS	HL	HA	MB	MI	MT	MS	ML	MA
HB	1	0.32(p=0.001)	0.52(p=0.001)	0.43(p=0.001)	0.039(p=0.001)	1.5e-06(p=0.24)	0.11(p=0.001)	0.12(p=0.001)	0.057(p=0.001)	0.018(p=0.001)	0.00063(p=0.025)	-0.0074(p= 1)
HI	0.32(p=0.001)	1	0.25(p=0.001)	0.46(p=0.001)	0.048(p=0.001)	9.2e-06(p=0.028)	0.11(p=0.001)	0.2(p=0.001)	0.062(p=0.001)	-0.011(p=0.97)	0.0007(p=0.12)	0.011(p=0.001)
HT	0.52(p=0.001)	0.25(p=0.001)	1	0.35(p=0.001)	0.035(p=0.001)	-2.6e-06(p=0.74)	0.081(p=0.001)	0.086(p=0.001)	0.046(p=0.001)	0.021(p=0.001)	-0.00072(p=0.99)	-0.011(p= 1)
HS	0.43(p=0.001)	0.46(p=0.001)	0.35(p=0.001)	1	0.048(p=0.001)	5.2e-06(p=0.1)	0.14(p=0.001)	0.18(p=0.001)	0.066(p=0.001)	0.0047(p=0.18)	0.00071(p=0.088)	0.0012(p=0.28)
HL	0.039(p=0.001)	0.048(p=0.001)	0.035(p=0.001)	0.048(p=0.001)	1	-8.6e-06(p= 1)	0.016(p=0.001)	0.035(p=0.001)	0.022(p=0.001)	0.0007(p=0.42)	0.0024(p=0.063)	0.0042(p=0.082)
HA	1.5e-06(p=0.24)	9.2e-06(p=0.028)	-2.6e-06(p=0.74)	5.2e-06(p=0.1)	-8.6e-06(p= 1)	1	2.1e-07(p=0.32)	3.2e-06(p=0.19)	1.6e-06(p=0.23)	8.8e-06(p=0.066)	-6e-06(p= 1)	-6e-06(p= 1)
MB	0.11(p=0.001)	0.11(p=0.001)	0.081(p=0.001)	0.14(p=0.001)	0.016(p=0.001)	2.1e-07(p=0.32)	1	0.14(p=0.001)	0.089(p=0.001)	0.058(p=0.001)	0.0016(p=0.008)	0.016(p=0.001)
MI	0.12(p=0.001)	0.2(p=0.001)	0.086(p=0.001)	0.18(p=0.001)	0.035(p=0.001)	3.2e-06(p=0.19)	0.14(p=0.001)	1	0.075(p=0.001)	-0.098(p= 1)	0.0025(p=0.001)	0.033(p=0.001)
MT	0.057(p=0.001)	0.062(p=0.001)	0.046(p=0.001)	0.066(p=0.001)	0.022(p=0.001)	1.6e-06(p=0.23)	0.089(p=0.001)	0.075(p=0.001)	1	0.037(p=0.001)	0.001(p=0.09)	-0.021(p= 1)
MS	0.018(p=0.001)	-0.011(p=0.97)	0.021(p=0.001)	0.0047(p=0.18)	0.0007(p=0.42)	8.8e-06(p=0.066)	0.058(p=0.001)	-0.098(p= 1)	0.037(p=0.001)	1	-0.00097(p= 1)	-0.013(p= 1)
ML	0.00063(p=0.025)	0.0007(p=0.12)	-0.00072(p=0.99)	0.00071(p=0.088)	0.0024(p=0.063)	-6e-06(p= 1)	0.0016(p=0.008)	0.0025(p=0.001)	0.001(p=0.09)	-0.00097(p= 1)	1	0.00095(p=0.14)
MA	-0.0074(p= 1)	0.011(p=0.001)	-0.011(p= 1)	0.0012(p=0.28)	0.0042(p=0.082)	-6e-06(p= 1)	0.016(p=0.001)	0.033(p=0.001)	-0.021(p= 1)	-0.013(p= 1)	0.00095(p=0.14)	1

### Sheet: d-score (p-value)
	HB	HI	HT	HS	HL	HA	MB	MI	MT	MS	ML	MA
HB	1	-0.19(p= 1)	-0.4(p= 1)	-0.26(p= 1)	-0.02(p= 1)	5e-06(p=0.048)	-0.043(p= 1)	-0.071(p= 1)	-0.035(p= 1)	0.0068(p=0.071)	2.8e-05(p=0.45)	0.021(p=0.001)
HI	-0.19(p= 1)	1	-0.17(p= 1)	-0.17(p= 1)	-0.013(p= 1)	-8.3e-06(p= 1)	-0.028(p= 1)	-0.079(p= 1)	-0.02(p= 1)	0.06(p=0.001)	7e-05(p=0.4)	0.0098(p=0.001)
HT	-0.4(p= 1)	-0.17(p= 1)	1	-0.24(p= 1)	-0.019(p= 1)	-2.9e-07(p=0.43)	-0.025(p= 1)	-0.044(p= 1)	-0.029(p= 1)	0.0037(p=0.22)	0.0002(p=0.28)	0.021(p=0.001)
HS	-0.26(p= 1)	-0.17(p= 1)	-0.24(p= 1)	1	-0.015(p= 1)	-8.2e-06(p= 1)	-0.033(p= 1)	-0.069(p= 1)	-0.031(p= 1)	0.044(p=0.001)	-0.00052(p=0.86)	0.019(p=0.001)
HL	-0.02(p= 1)	-0.013(p= 1)	-0.019(p= 1)	-0.015(p= 1)	1	-8.2e-06(p= 1)	0.011(p=0.002)	4.9e-05(p=0.49)	-0.0042(p=0.9)	0.017(p=0.001)	-0.00061(p=0.6)	0.0073(p=0.004)
HA	5e-06(p=0.048)	-8.3e-06(p= 1)	-2.9e-07(p=0.43)	-8.2e-06(p= 1)	-8.2e-06(p= 1)	1	9.7e-06(p=0.018)	3.2e-06(p=0.2)	-8.2e-06(p= 1)	3.6e-06(p=0.2)	-1.1e-05(p= 1)	3.2e-05(p=0.014)
MB	-0.043(p= 1)	-0.028(p= 1)	-0.025(p= 1)	-0.033(p= 1)	0.011(p=0.002)	9.7e-06(p=0.018)	1	-0.037(p= 1)	-0.029(p= 1)	0.004(p=0.21)	-0.00054(p=0.82)	0.027(p=0.001)
MI	-0.071(p= 1)	-0.079(p= 1)	-0.044(p= 1)	-0.069(p= 1)	4.9e-05(p=0.49)	3.2e-06(p=0.2)	-0.037(p= 1)	1	-0.014(p= 1)	0.2(p=0.001)	-0.00047(p=0.89)	-0.0083(p= 1)
MT	-0.035(p= 1)	-0.02(p= 1)	-0.029(p= 1)	-0.031(p= 1)	-0.0042(p=0.9)	-8.2e-06(p= 1)	-0.029(p= 1)	-0.014(p= 1)	1	-0.013(p= 1)	0.0001(p=0.36)	0.015(p=0.001)
MS	0.0068(p=0.071)	0.06(p=0.001)	0.0037(p=0.22)	0.044(p=0.001)	0.017(p=0.001)	3.6e-06(p=0.2)	0.004(p=0.21)	0.2(p=0.001)	-0.013(p= 1)	1	0.0013(p=0.019)	0.043(p=0.001)
ML	2.8e-05(p=0.45)	7e-05(p=0.4)	0.0002(p=0.28)	-0.00052(p=0.86)	-0.00061(p=0.6)	-1.1e-05(p= 1)	-0.00054(p=0.82)	-0.00047(p=0.89)	0.0001(p=0.36)	0.0013(p=0.019)	1	7.8e-05(p=0.027)
MA	0.021(p=0.001)	0.0098(p=0.001)	0.021(p=0.001)	0.019(p=0.001)	0.0073(p=0.004)	3.2e-05(p=0.014)	0.027(p=0.001)	-0.0083(p= 1)	0.015(p=0.001)	0.043(p=0.001)	7.8e-05(p=0.027)	1
