## Supplementary Table 4 for "CAMO: A molecular congruence analysis framework for evaluating model organisms"

### Sheet: Clustering_Summary_K4
Cluster 1
Key words	hiv life cycle	t cell receptor	immunoreceptor tyrosine based activation motif	tcr	rabs	rab gefs	tcr stimulation	itam	ptpn22	nk cell	specific interaction	natural killer nk cell	zap70	k ras	rab protein
q_value	0.004662	0.004662	0.004662	0.004662	0.004662	0.004662	0.004662	0.004662	0.004662	0.004662	0.004662	0.004662	0.004662	0.004662	0.004662
count	3	3	3	3	2	2	3	3	2	4	2	3	3	2	3
KEGG Primary immunodeficiency
KEGG T cell receptor signaling pathway
KEGG Colorectal cancer
KEGG Endometrial cancer
KEGG Antigen processing and presentation
KEGG Allograft rejection
KEGG Graft-versus-host disease
KEGG Hematopoietic cell lineage
KEGG Ubiquitin mediated proteolysis
KEGG Cell cycle
Reactome Antimicrobial peptides
Reactome Cell surface interactions at the vascular wall
Reactome Costimulation by the CD28 family
Reactome DAP12 interactions
Reactome DAP12 signaling
Reactome Downstream TCR signaling
Reactome Early Phase of HIV Life Cycle
Reactome FCERI mediated Ca+2 mobilization
Reactome Fc epsilon receptor (FCERI) signaling
Reactome Formation of the beta-catenin:TCF transactivating complex
Reactome Generation of second messenger molecules
Reactome HIV Life Cycle
Reactome Host Interactions of HIV factors
Reactome Immunoregulatory interactions between a Lymphoid and a non-Lymphoid cell
Reactome Interleukin-10 signaling
Reactome Late Phase of HIV Life Cycle
Reactome Phosphorylation of CD3 and TCR zeta chains
Reactome RAB GEFs exchange GTP for GDP on RABs
Reactome Rab regulation of trafficking
Reactome Signaling by TGF-beta Receptor Complex
Reactome Signaling by the B Cell Receptor (BCR)
Reactome TBC/RABGAPs
Reactome Translocation of ZAP-70 to Immunological synapse
Cluster 2
Key words	pathway	vegf	subcellular localization	pi 3 4 p2	pi 4 5 p2	pi3p phosphatidylinositol	pi4p	pi5p phosphatidylinositol	rho family	interferon gamma	acute myeloid leukemia	arp2 3 complex	phosphoinositide	jak3	different signaling pathway
q_value	0.00673401	0.00673401	0.00673401	0.00673401	0.00673401	0.00673401	0.00673401	0.00673401	0.00673401	0.00673401	0.00673401	0.00673401	0.00673401	0.00673401	0.00673401
count	10	3	2	2	2	2	2	2	2	2	2	2	2	3	2
KEGG Chemokine signaling pathway
KEGG VEGF signaling pathway
KEGG B cell receptor signaling pathway
KEGG Fc epsilon RI signaling pathway
KEGG Fc gamma R-mediated phagocytosis
KEGG Neurotrophin signaling pathway
KEGG Insulin signaling pathway
KEGG Renal cell carcinoma
KEGG Pancreatic cancer
KEGG Glioma
KEGG Prostate cancer
KEGG Chronic myeloid leukemia
KEGG Acute myeloid leukemia
KEGG Non-small cell lung cancer
KEGG Leukocyte transendothelial migration
KEGG Lysosome
KEGG Bacterial invasion of epithelial cells
KEGG Shigellosis
KEGG Adherens junction
KEGG Natural killer cell mediated cytotoxicity
Reactome Apoptosis
Reactome Apoptotic execution phase
Reactome C-type lectin receptors (CLRs)
Reactome CLEC7A (Dectin-1) signaling
Reactome Cellular response to heat stress
Reactome Fcgamma receptor (FCGR) dependent phagocytosis
Reactome G alpha (12/13) signalling events
Reactome GPVI-mediated activation cascade
Reactome Interferon Signaling
Reactome Interferon alpha/beta signaling
Reactome Interferon gamma signaling
Reactome Interleukin receptor SHC signaling
Reactome Interleukin-12 signaling
Reactome Interleukin-15 signaling
Reactome Interleukin-2 family signaling
Reactome Interleukin-20 family signaling
Reactome Interleukin-3, Interleukin-5 and GM-CSF signaling
Reactome Interleukin-4 and Interleukin-13 signaling
Reactome Mitotic Prophase
Reactome NRAGE signals death through JNK
Reactome PI Metabolism
Reactome Programmed Cell Death
Reactome RAF-independent MAPK1/3 activation
Reactome RHO GTPases Activate NADPH Oxidases
Reactome RHO GTPases Activate WASPs and WAVEs
Reactome Regulation of HSF1-mediated heat shock response
Reactome Regulation of actin dynamics for phagocytic cup formation
Reactome Regulation of mRNA stability by proteins that bind AU-rich elements
Reactome Rho GTPase cycle
Reactome Signaling by Erythropoietin
Reactome Signaling by VEGF
Reactome Synthesis of PIPs at the plasma membrane
Reactome VEGFA-VEGFR2 Pathway
Cluster 3
Key words	receptor	pathway	cascade	tlr3	tlr4	toll like receptor	macrophage	map kinase	dendritic cell	trif	tlrs	leucine rich repeat	tlr2	epithelial cell	myd88
q_value	0.00333	0.00333	0.00333	0.00333	0.00333	0.00333	0.00333	0.00333	0.00333	0.00333	0.00333	0.00333	0.00333	0.00333	0.00333
count	10	9	6	7	6	6	8	3	7	3	7	2	4	4	5
KEGG Osteoclast differentiation
KEGG Toll-like receptor signaling pathway
KEGG Chagas disease (American trypanosomiasis)
KEGG Leishmaniasis
KEGG NOD-like receptor signaling pathway
KEGG Epithelial cell signaling in Helicobacter pylori infection
Reactome CD209 (DC-SIGN) signaling
Reactome Cellular Senescence
Reactome Cytosolic sensors of pathogen-associated DNA
Reactome Defensins
Reactome Diseases associated with the TLR signaling cascade
Reactome Diseases of Immune System
Reactome IRAK4 deficiency (TLR2/4)
Reactome IkBA variant leads to EDA-ID
Reactome Inflammasomes
Reactome Interleukin-17 signaling
Reactome MAP kinase activation
Reactome MAPK targets/ Nuclear events mediated by MAP kinases
Reactome MyD88 cascade initiated on plasma membrane
Reactome MyD88 deficiency (TLR2/4)
Reactome MyD88 dependent cascade initiated on endosome
Reactome MyD88-independent TLR4 cascade
Reactome MyD88:MAL(TIRAP) cascade initiated on plasma membrane
Reactome Nucleotide-binding domain, leucine rich repeat containing receptor (NLR) signaling pathways
Reactome Signaling by NTRK1 (TRKA)
Reactome Signalling to ERKs
Reactome Signalling to RAS
Reactome TRAF6 mediated NF-kB activation
Reactome TRAF6 mediated induction of NFkB and MAP kinases upon TLR7/8 or 9 activation
Reactome TRIF(TICAM1)-mediated TLR4 signaling
Reactome The NLRP3 inflammasome
Reactome Toll Like Receptor 10 (TLR10) Cascade
Reactome Toll Like Receptor 2 (TLR2) Cascade
Reactome Toll Like Receptor 3 (TLR3) Cascade
Reactome Toll Like Receptor 4 (TLR4) Cascade
Reactome Toll Like Receptor 5 (TLR5) Cascade
Reactome Toll Like Receptor 7/8 (TLR7/8) Cascade
Reactome Toll Like Receptor 9 (TLR9) Cascade
Reactome Toll Like Receptor TLR1:TLR2 Cascade
Reactome Toll Like Receptor TLR6:TLR2 Cascade
Reactome Toll-like Receptor Cascades
Reactome p38MAPK events
Cluster 4
Key words	nucleus	mrna	cytosol	cytoplasm	nmd	ribosome	nonsense mediated decay	splice	nuclear pore complex	gtp	60s ribosomal subunit	80s ribosome	rev	43s complex	mrnas
q_value	0.00247804	0.00247804	0.00247804	0.00247804	0.00247804	0.00247804	0.00247804	0.00247804	0.00247804	0.00247804	0.00247804	0.00247804	0.00247804	0.00247804	0.00247804
count	16	16	8	8	3	11	3	6	5	8	3	3	3	4	6
KEGG RNA transport
KEGG Ribosome biogenesis in eukaryotes
KEGG Ribosome
KEGG Spliceosome
Reactome Cap-dependent Translation Initiation
Reactome Eukaryotic Translation Elongation
Reactome Eukaryotic Translation Initiation
Reactome Eukaryotic Translation Termination
Reactome Export of Viral Ribonucleoproteins from Nucleus
Reactome Formation of a pool of free 40S subunits
Reactome Formation of the ternary complex, and subsequently, the 43S complex
Reactome GTP hydrolysis and joining of the 60S ribosomal subunit
Reactome Influenza Life Cycle
Reactome Influenza Viral RNA Transcription and Replication
Reactome Interactions of Rev with host cellular proteins
Reactome Interactions of Vpr with host cellular proteins
Reactome L13a-mediated translational silencing of Ceruloplasmin expression
Reactome Major pathway of rRNA processing in the nucleolus and cytosol
Reactome Mitochondrial biogenesis
Reactome Mitochondrial translation
Reactome Mitochondrial translation elongation
Reactome Mitochondrial translation initiation
Reactome Mitochondrial translation termination
Reactome NEP/NS2 Interacts with the Cellular Export Machinery
Reactome NS1 Mediated Effects on Host Pathways
Reactome Nonsense Mediated Decay (NMD) enhanced by the Exon Junction Complex (EJC)
Reactome Nonsense Mediated Decay (NMD) independent of the Exon Junction Complex (EJC)
Reactome Nonsense-Mediated Decay (NMD)
Reactome Nuclear Envelope Breakdown
Reactome Nuclear import of Rev protein
Reactome Peptide chain elongation
Reactome RNA Polymerase II Transcription Termination
Reactome Rev-mediated nuclear export of HIV RNA
Reactome SRP-dependent cotranslational protein targeting to membrane
Reactome SUMOylation of DNA damage response and repair proteins
Reactome Selenoamino acid metabolism
Reactome Selenocysteine synthesis
Reactome Transcriptional regulation by small RNAs
Reactome Translation initiation complex formation
Reactome Translocation of SLC2A4 (GLUT4) to the plasma membrane
Reactome Transport of Mature Transcript to Cytoplasm
Reactome Transport of Mature mRNA derived from an Intron-Containing Transcript
Reactome Transport of Mature mRNAs Derived from Intronless Transcripts
Reactome Transport of Ribonucleoproteins into the Host Nucleus
Reactome Transport of the SLBP Dependant Mature mRNA
Reactome Viral mRNA Translation
Reactome Vpr-mediated nuclear import of PICs
Reactome mRNA Splicing
Reactome mRNA Splicing - Major Pathway
Reactome rRNA modification in the nucleus and cytosol
Reactome rRNA processing in the nucleus and cytosol
Reactome tRNA processing in the nucleus
Singleton Term
KEGG Apoptosis
KEGG Toxoplasmosis
KEGG Hepatitis C
KEGG Phagosome
KEGG Protein processing in endoplasmic reticulum
KEGG p53 signaling pathway
KEGG Vibrio cholerae infection
Reactome Antigen activates B Cell Receptor (BCR) leading to generation of second messengers
Reactome Antiviral mechanism by IFN-stimulated genes
Reactome Apoptotic factor-mediated response
Reactome Autophagy
Reactome Cell death signalling via NRAGE, NRIF and NADE
Reactome Cell-extracellular matrix interactions
Reactome Death Receptor Signalling
Reactome Downstream signaling events of B Cell Receptor (BCR)
Reactome Endosomal/Vacuolar pathway
Reactome Energy dependent regulation of mTOR by LKB1-AMPK
Reactome FCERI mediated MAPK activation
Reactome FCERI mediated NF-kB activation
Reactome Gene and protein expression by JAK-STAT signaling after Interleukin-12 stimulation
Reactome Interleukin-1 family signaling
Reactome Interleukin-1 signaling
Reactome Intrinsic Pathway for Apoptosis
Reactome Macroautophagy
Reactome Platelet degranulation
Reactome RHO GTPases Activate Formins
Reactome RHO GTPases Activate ROCKs
Reactome ROS and RNS production in phagocytes
Reactome Regulation of TP53 Activity
Reactome Regulation of TP53 Activity through Phosphorylation
Reactome Response to elevated platelet cytosolic Ca2+
Reactome SUMO E3 ligases SUMOylate target proteins
Reactome SUMOylation
Reactome TCR signaling
Reactome TP53 Regulates Metabolic Genes
Reactome Unfolded Protein Response (UPR)
Reactome p75 NTR receptor-mediated signalling
Reactome tRNA processing
Reactome trans-Golgi Network Vesicle Budding
