## Supplementary Table 5 for "CAMO: A molecular congruence analysis framework for evaluating model organisms"

### Sheet: c-score (p-value)
	ce.e0	ce.e1	ce.e2	ce.lar	ce.dau	dm.e0	dm.e1	dm.e2	dm.lar	dm.pup
ce.e0	1	0.19(p=0.001)	0.033(p=0.001)	-0.069(p= 1)	-0.007(p=0.95)	0.14(p=0.001)	0.046(p=0.001)	-0.047(p= 1)	-0.058(p= 1)	-0.05(p= 1)
ce.e1	0.19(p=0.001)	1	0.47(p=0.001)	0.056(p=0.001)	0.1(p=0.001)	0.05(p=0.001)	0.1(p=0.001)	0.067(p=0.001)	0.0021(p=0.37)	0.037(p=0.001)
ce.e2	0.033(p=0.001)	0.47(p=0.001)	1	0.12(p=0.001)	0.19(p=0.001)	-0.028(p= 1)	0.12(p=0.001)	0.2(p=0.001)	0.1(p=0.001)	0.15(p=0.001)
ce.lar	-0.069(p= 1)	0.056(p=0.001)	0.12(p=0.001)	1	0.12(p=0.001)	-0.046(p= 1)	0.0057(p=0.078)	0.051(p=0.001)	0.087(p=0.001)	0.028(p=0.001)
ce.dau	-0.007(p=0.95)	0.1(p=0.001)	0.19(p=0.001)	0.12(p=0.001)	1	-0.032(p= 1)	0.045(p=0.001)	0.1(p=0.001)	0.055(p=0.001)	0.068(p=0.001)
dm.e0	0.14(p=0.001)	0.05(p=0.001)	-0.028(p= 1)	-0.046(p= 1)	-0.032(p= 1)	1	0.17(p=0.001)	-0.029(p= 1)	-0.058(p= 1)	-0.033(p= 1)
dm.e1	0.046(p=0.001)	0.1(p=0.001)	0.12(p=0.001)	0.0057(p=0.078)	0.045(p=0.001)	0.17(p=0.001)	1	0.31(p=0.001)	0.18(p=0.001)	0.21(p=0.001)
dm.e2	-0.047(p= 1)	0.067(p=0.001)	0.2(p=0.001)	0.051(p=0.001)	0.099(p=0.001)	-0.029(p= 1)	0.31(p=0.001)	1	0.36(p=0.001)	0.32(p=0.001)
dm.lar	-0.058(p= 1)	0.0021(p=0.37)	0.1(p=0.001)	0.087(p=0.001)	0.055(p=0.001)	-0.058(p= 1)	0.18(p=0.001)	0.36(p=0.001)	1	0.34(p=0.001)
dm.pup	-0.05(p= 1)	0.037(p=0.001)	0.15(p=0.001)	0.028(p=0.001)	0.068(p=0.001)	-0.033(p= 1)	0.21(p=0.001)	0.32(p=0.001)	0.34(p=0.001)	1

### Sheet: d-score (p-value)
	ce.e0	ce.e1	ce.e2	ce.lar	ce.dau	dm.e0	dm.e1	dm.e2	dm.lar	dm.pup
ce.e0	1	-0.12(p= 1)	-0.031(p= 1)	-0.0056(p= 1)	0.035(p=0.001)	-0.055(p= 1)	0.017(p=0.002)	0.049(p=0.001)	0.031(p=0.001)	0.029(p=0.001)
ce.e1	-0.12(p= 1)	1	-0.29(p= 1)	-0.05(p= 1)	-0.062(p= 1)	-0.052(p= 1)	-0.044(p= 1)	-0.05(p= 1)	0.001(p=0.41)	-0.046(p= 1)
ce.e2	-0.031(p= 1)	-0.29(p= 1)	1	-0.064(p= 1)	-0.12(p= 1)	0.015(p=0.006)	-0.07(p= 1)	-0.13(p= 1)	-0.052(p= 1)	-0.12(p= 1)
ce.lar	-0.0056(p= 1)	-0.05(p= 1)	-0.064(p= 1)	1	-0.062(p= 1)	0.033(p=0.001)	-0.031(p= 1)	-0.034(p= 1)	-0.018(p= 1)	-0.022(p= 1)
ce.dau	0.035(p=0.001)	-0.062(p= 1)	-0.12(p= 1)	-0.062(p= 1)	1	0.052(p=0.001)	-0.025(p= 1)	-0.066(p= 1)	-0.045(p= 1)	-0.053(p= 1)
dm.e0	-0.055(p= 1)	-0.052(p= 1)	0.015(p=0.006)	0.033(p=0.001)	0.052(p=0.001)	1	-0.11(p= 1)	0.02(p=0.002)	0.054(p=0.001)	-0.016(p= 1)
dm.e1	0.017(p=0.002)	-0.044(p= 1)	-0.07(p= 1)	-0.031(p= 1)	-0.025(p= 1)	-0.11(p= 1)	1	-0.17(p= 1)	-0.12(p= 1)	-0.15(p= 1)
dm.e2	0.049(p=0.001)	-0.05(p= 1)	-0.13(p= 1)	-0.034(p= 1)	-0.066(p= 1)	0.02(p=0.002)	-0.17(p= 1)	1	-0.18(p= 1)	-0.23(p= 1)
dm.lar	0.031(p=0.001)	0.001(p=0.41)	-0.052(p= 1)	-0.018(p= 1)	-0.045(p= 1)	0.054(p=0.001)	-0.12(p= 1)	-0.18(p= 1)	1	-0.21(p= 1)
dm.pup	0.029(p=0.001)	-0.046(p= 1)	-0.12(p= 1)	-0.022(p= 1)	-0.053(p= 1)	-0.016(p= 1)	-0.15(p= 1)	-0.23(p= 1)	-0.21(p= 1)	1
