## Supplementary Table 6 for "CAMO: A molecular congruence analysis framework for evaluating model organisms"

### Sheet: Clustering_Summary_K6
Cluster 1
Key words	neurotransmitter	calcium	calmodulin	chemical synapse	class 1	rhodopsin like receptor	pka activation	presynaptic neuron	postsynaptic neuron	action potential	specific receptor	ca2 level	largest group	many autocrine paracrine endocrine process	methner
q_value	0.00290186	0.00290186	0.00290186	0.00290186	0.00290186	0.00290186	0.00290186	0.00290186	0.00290186	0.00290186	0.00290186	0.00290186	0.00290186	0.00290186	0.00290186
count	8	2	3	2	2	2	2	4	3	4	2	2	2	2	2
Reactome Transmission across Chemical Synapses
Reactome Neuronal System
Reactome Neurotransmitter receptors and postsynaptic signal transmission
KEGG Calcium signaling pathway
Reactome Glutamate Neurotransmitter Release Cycle
Reactome Class A/1 (Rhodopsin-like receptors)
Reactome Transport of inorganic cations/anions and amino acids/oligopeptides
Reactome GPCR ligand binding
Reactome GABA synthesis, release, reuptake and degradation
Reactome Neurotransmitter release cycle
Reactome Post NMDA receptor activation events
Reactome DAG and IP3 signaling
Reactome Acetylcholine Neurotransmitter Release Cycle
Reactome PKA activation
Reactome PKA-mediated phosphorylation of CREB
Reactome GPCR downstream signalling
KEGG Neuroactive ligand-receptor interaction
Reactome Ca-dependent events
Reactome CaM pathway
Reactome Calmodulin induced events
Reactome Signaling by GPCR
Reactome Amine ligand-binding receptors
Reactome Regulation of insulin secretion
Reactome Integration of energy metabolism
Cluster 2
Key words	runx1	ncam	biosynthetic pathway	growing tip	palmitic acid	human energy metabolism	asc	procaspase 1	platelet plug	card domain	ipaf	nlrps	woessner	breakdown	fibrinogen
q_value	0.00899101	0.00899101	0.00899101	0.00899101	0.00899101	0.00899101	0.00899101	0.00899101	0.00899101	0.00899101	0.00899101	0.00899101	0.00899101	0.0306122	0.0363636
count	3	2	2	2	2	2	2	2	2	2	2	2	2	2	2
KEGG Lysosome
Reactome Platelet degranulation
KEGG beta-Alanine metabolism
Reactome Response to elevated platelet cytosolic Ca2+
KEGG Longevity regulating pathway - worm
Reactome Metabolism of carbohydrates
KEGG One carbon pool by folate
Reactome Developmental Biology
Reactome Nuclear Receptor transcription pathway
Reactome Axon guidance
KEGG Lysine degradation
Reactome RAF/MAP kinase cascade
KEGG MAPK signaling pathway
Reactome FLT3 Signaling
KEGG Pentose phosphate pathway
Reactome Nucleotide-binding domain, leucine rich repeat containing receptor (NLR) signaling pathways
Reactome Fatty acid metabolism
Reactome Biological oxidations
Reactome Inflammasomes
Reactome The NLRP3 inflammasome
Reactome Integrin alphaIIb beta3 signaling
Reactome NCAM signaling for neurite out-growth
Reactome Glyoxylate metabolism and glycine degradation
Reactome Collagen degradation
Reactome RUNX1 interacts with co-factors whose precise effect on RUNX1 targets is not known
Reactome Pyruvate metabolism and Citric Acid (TCA) cycle
Reactome Fatty acyl-CoA biosynthesis
KEGG Oxidative phosphorylation
Reactome Transcriptional regulation by RUNX1
KEGG Fatty acid elongation
KEGG Nicotinate and nicotinamide metabolism
Reactome RUNX1 regulates genes involved in megakaryocyte differentiation and platelet function
KEGG Propanoate metabolism
Reactome Synthesis of very long-chain fatty acyl-CoAs
Reactome RUNX3 regulates p14-ARF
Reactome Extracellular matrix organization
Reactome Vitamin C (ascorbate) metabolism
Reactome mRNA decay by 3' to 5' exoribonuclease
KEGG Wnt signaling pathway
KEGG Fatty acid degradation
Cluster 3
Key words	dna replication	dna	sumoylation	cell cycle	gg ner	rna	s phase	cytoplasm	polymerase	splice	lesion	tc ner	mature	dual incision	dna synthesis
q_value	0.00599401	0.00599401	0.00599401	0.00599401	0.00599401	0.00599401	0.00599401	0.00599401	0.00599401	0.00599401	0.00599401	0.00599401	0.00599401	0.00599401	0.00599401
count	15	22	6	12	8	10	11	8	7	9	8	4	3	5	7
Reactome Gene Silencing by RNA
Reactome Transcriptional regulation by small RNAs
Reactome Condensation of Prophase Chromosomes
Reactome Synthesis of IP3 and IP4 in the cytosol
Reactome RNA Polymerase I Promoter Clearance
Reactome RNA Polymerase I Promoter Escape
Reactome RNA Polymerase I Transcription
Reactome Signaling by Rho GTPases
Reactome Golgi-to-ER retrograde transport
Reactome COPI-dependent Golgi-to-ER retrograde traffic
Reactome Intra-Golgi and retrograde Golgi-to-ER traffic
Reactome Retrograde transport at the Trans-Golgi-Network
Reactome DNA Replication
Reactome S Phase
Reactome Synthesis of DNA
Reactome Cell Cycle Checkpoints
Reactome Cell Cycle
KEGG Nucleotide excision repair
Reactome Regulation of HSF1-mediated heat shock response
Reactome Cell Cycle, Mitotic
Reactome Transport of the SLBP Dependant Mature mRNA
Reactome Chromosome Maintenance
Reactome Extension of Telomeres
Reactome SUMOylation of SUMOylation proteins
Reactome Telomere Maintenance
Reactome Transport of the SLBP independent Mature mRNA
Reactome Activation of the pre-replicative complex
Reactome DNA Replication Pre-Initiation
Reactome Nuclear Pore Complex (NPC) Disassembly
Reactome Telomere C-strand (Lagging Strand) Synthesis
Reactome Nucleotide Excision Repair
Reactome Global Genome Nucleotide Excision Repair (GG-NER)
Reactome Metabolism of RNA
Reactome RNA Polymerase II Transcription
Reactome Processing of Capped Intron-Containing Pre-mRNA
Reactome Gene expression (Transcription)
Reactome DNA Repair
Reactome Transcription-Coupled Nucleotide Excision Repair (TC-NER)
Reactome RNA polymerase II transcribes snRNA genes
Reactome Dual Incision in GG-NER
Reactome mRNA Splicing
Reactome mRNA Splicing - Major Pathway
Reactome Dual incision in TC-NER
Reactome Homology Directed Repair
Reactome HDR through Single Strand Annealing (SSA)
Reactome HDR through Homologous Recombination (HRR) or Single Strand Annealing (SSA)
Reactome Gap-filling DNA repair synthesis and ligation in TC-NER
Reactome Mitotic G1-G1/S phases
Reactome Processing of DNA double-strand break ends
Reactome RNA Polymerase II Pre-transcription Events
Reactome DNA strand elongation
KEGG DNA replication
Reactome Transport of Mature mRNAs Derived from Intronless Transcripts
Reactome Transport of Mature Transcript to Cytoplasm
Reactome Transport of Mature mRNA Derived from an Intronless Transcript
Reactome SUMOylation of DNA damage response and repair proteins
Reactome DNA Damage Bypass
KEGG Basal transcription factors
Reactome Formation of Incision Complex in GG-NER
KEGG Mismatch repair
KEGG Homologous recombination
Reactome Lagging Strand Synthesis
Reactome G1/S Transition
Reactome M Phase
KEGG Spliceosome
Reactome mRNA Splicing - Minor Pathway
Reactome SUMOylation
Reactome Transport of Mature mRNA derived from an Intron-Containing Transcript
Reactome SUMOylation of chromatin organization proteins
Reactome SUMO E3 ligases SUMOylate target proteins
Reactome HATs acetylate histones
Reactome Chromatin modifying enzymes
Reactome Chromatin organization
Reactome Estrogen-dependent gene expression
Reactome Epigenetic regulation of gene expression
Reactome Mitotic Prophase
Reactome RNA Polymerase II Transcription Termination
Reactome FGFR2 alternative splicing
Reactome PKMTs methylate histone lysines
Reactome DNA Double-Strand Break Repair
Reactome Translesion synthesis by Y family DNA polymerases bypasses lesions on DNA template
Reactome Leading Strand Synthesis
Reactome Polymerase switching
Reactome Polymerase switching on the C-strand of the telomere
Reactome Translesion Synthesis by POLH
Reactome PRC2 methylates histones and DNA
KEGG Fanconi anemia pathway
Reactome PCNA-Dependent Long Patch Base Excision Repair
Reactome Resolution of AP sites via the multiple-nucleotide patch replacement pathway
Reactome Deadenylation-dependent mRNA decay
Reactome SUMOylation of ubiquitinylation proteins
Reactome Termination of translesion DNA synthesis
KEGG SNARE interactions in vesicular transport
Reactome Cellular response to heat stress
Reactome Base Excision Repair
Reactome Resolution of Abasic Sites (AP sites)
Reactome Nuclear Envelope Breakdown
KEGG Base excision repair
KEGG Ribosome biogenesis in eukaryotes
Reactome Formation of RNA Pol II elongation complex
Reactome Major pathway of rRNA processing in the nucleolus and cytosol
Reactome rRNA processing
Reactome rRNA processing in the nucleus and cytosol
Reactome Recognition of DNA damage by PCNA-containing replication complex
Reactome Gap-filling DNA repair synthesis and ligation in GG-NER
KEGG RNA transport
Cluster 4
Key words	acidification	estrogen	steroid hormone synthesis	receptor	plasma membrane	numb
q_value	0.001998	0.001998	0.001998	0.00899101	0.0155844	0.100899
count	2	2	2	2	2	2
Reactome Cytochrome P450 - arranged by substrate type
Reactome Endogenous sterols
Reactome Metabolism of steroid hormones
Reactome Cellular hexose transport
Reactome ROS and RNS production in phagocytes
Reactome Estrogen biosynthesis
Reactome Transferrin endocytosis and recycling
Reactome Insulin receptor recycling
Cluster 5
Key words	p53	dna damage	dna damage response	dvl	subsequent degradation	au rich element	runx3 expression	gao	distinct endocytosis mechanism	exogenous soluble antigen	lower efficiency	particulate substrate	stable early endosomes	dgo	dsh
q_value	0.00311227	0.00311227	0.00311227	0.00311227	0.00311227	0.00311227	0.00311227	0.00311227	0.00311227	0.00311227	0.00311227	0.00311227	0.00311227	0.00311227	0.00311227
count	4	4	2	3	3	2	2	3	2	2	2	2	2	2	2
Reactome Metabolism of amino acids and derivatives
Reactome Cell-Cell communication
KEGG Proteasome
Reactome Asymmetric localization of PCP proteins
Reactome Regulation of ornithine decarboxylase (ODC)
Reactome UCH proteinases
Reactome Signaling by Hedgehog
Reactome FBXL7 down-regulates AURKA during mitotic entry and in early mitosis
Reactome Metabolism of polyamines
Reactome Hedgehog 'on' state
Reactome PCP/CE pathway
Reactome CDK-mediated phosphorylation and removal of Cdc6
Reactome Ubiquitin Mediated Degradation of Phosphorylated Cdc25A
Reactome p53-Independent DNA Damage Response
Reactome p53-Independent G1/S DNA damage checkpoint
Reactome Beta-catenin independent WNT signaling
Reactome Regulation of RUNX2 expression and activity
Reactome Antigen processing-Cross presentation
Reactome Orc1 removal from chromatin
Reactome Cross-presentation of soluble exogenous antigens (endosomes)
Reactome Degradation of DVL
Reactome G1/S DNA Damage Checkpoints
Reactome Cellular response to hypoxia
Reactome Regulation of RUNX3 expression and activity
Reactome Transcriptional regulation by RUNX3
Reactome Autodegradation of the E3 ubiquitin ligase COP1
Reactome AUF1 (hnRNP D0) binds and destabilizes mRNA
Reactome Stabilization of p53
Reactome p53-Dependent G1 DNA Damage Response
Reactome p53-Dependent G1/S DNA damage checkpoint
Reactome Regulation of mRNA stability by proteins that bind AU-rich elements
Cluster 6
Key words	nmd	mrna	nonsense mediated decay	80s ribosome	ejc	exon junction complex	43s complex	eif4b	ribosome	ribosomal scan	60s ribosomal subunit	codon recognition	subsequently 43s complex	ternary complex	40s subunit
q_value	0.00123876	0.00123876	0.00123876	0.00123876	0.00123876	0.00123876	0.00123876	0.00123876	0.00123876	0.00123876	0.00123876	0.00123876	0.00123876	0.00123876	0.00123876
count	3	8	3	4	2	2	4	3	5	3	2	2	2	2	3
Reactome GTP hydrolysis and joining of the 60S ribosomal subunit
Reactome Formation of a pool of free 40S subunits
Reactome Cap-dependent Translation Initiation
Reactome Eukaryotic Translation Initiation
Reactome Nonsense Mediated Decay (NMD) independent of the Exon Junction Complex (EJC)
Reactome L13a-mediated translational silencing of Ceruloplasmin expression
Reactome SRP-dependent cotranslational protein targeting to membrane
Reactome Nonsense Mediated Decay (NMD) enhanced by the Exon Junction Complex (EJC)
Reactome Nonsense-Mediated Decay (NMD)
Reactome Translation
KEGG Ribosome
Reactome Formation of the ternary complex, and subsequently, the 43S complex
Reactome Ribosomal scanning and start codon recognition
Reactome Activation of the mRNA upon binding of the cap-binding complex and eIFs, and subsequent binding to 43S
Reactome Translation initiation complex formation
Singleton Term
Reactome SLC-mediated transmembrane transport
Reactome Muscle contraction
Reactome Ion channel transport
Reactome Negative epigenetic regulation of rRNA expression
Reactome Transport of small molecules
Reactome Activated PKN1 stimulates transcription of AR (androgen receptor) regulated genes KLK2 and KLK3
Reactome RMTs methylate histone arginines
Reactome Cardiac conduction
KEGG Valine, leucine and isoleucine degradation
Reactome Stimuli-sensing channels
KEGG Glutathione metabolism
Reactome Chaperonin-mediated protein folding
Reactome Protein folding
KEGG Amino sugar and nucleotide sugar metabolism
Reactome Cilium Assembly
Reactome Cooperation of PDCL (PhLP1) and TRiC/CCT in G-protein beta folding
Reactome Adaptive Immune System
Reactome MAPK1/MAPK3 signaling
Reactome Platelet Aggregation (Plug Formation)
Reactome Intraflagellar transport
Reactome Metabolism of lipids
Reactome Glycolysis
Reactome Class I MHC mediated antigen processing & presentation
KEGG Starch and sucrose metabolism
Reactome Metabolism of amine-derived hormones
Reactome Antigen processing: Ubiquitination & Proteasome degradation
Reactome PIP3 activates AKT signaling
Reactome Switching of origins to a post-replicative state
Reactome G2/M Transition
Reactome Mitotic G2-G2/M phases
Reactome Hemostasis
Reactome Transcriptional regulation by RUNX2
Reactome Deubiquitination
Reactome Platelet activation, signaling and aggregation
Reactome APC/C-mediated degradation of cell cycle proteins
Reactome Regulation of mitotic cell cycle
Reactome Generic Transcription Pathway
Reactome Ub-specific processing proteases
Reactome APC/C:Cdc20 mediated degradation of mitotic proteins
Reactome APC:Cdc20 mediated degradation of cell cycle proteins prior to satisfation of the cell cycle checkpoint
Reactome Activation of APC/C and APC/C:Cdc20 mediated degradation of mitotic proteins
Reactome Cdc20:Phospho-APC/C mediated degradation of Cyclin A
KEGG Notch signaling pathway
Reactome HDMs demethylate histones
Reactome RHO GTPases activate PKNs
